# Widespread distribution of collagens and collagen-associated domains in eukaryotes

**DOI:** 10.1101/2021.10.08.463732

**Authors:** Tess A. Linden, Nicole King

## Abstract

The origin of collagen, the dominant structural component of metazoan extracellular matrix, has long been cited as a critical step in the evolution of metazoan multicellularity. While collagens were once thought to be found only in metazoans, scattered reports of collagen domains in Fungi, and more recently in close relatives of metazoans, have called into question whether collagens are truly unique to metazoans. Here, we take advantage of recently sequenced genomes and transcriptomes of diverse holozoans (the clade encompassing metazoans and their close relatives), as well as publicly available proteomes from diverse non-holozoan eukaryotes, to conduct a systematic search for collagen domains across eukaryotic diversity. We find that collagen domains are ubiquitous in choanoflagellates, the sister group of metazoans, and widespread across many other major eukaryotic taxa. Many predicted collagens in non-metazoans are comparable to metazoan collagens in length and proline content. Moreover, most are present in species that also encode putative prolyl 4-hydroxylase domains, suggesting that, like metazoan collagens, they may be stabilized through the hydroxylation of prolines. Fibrillar collagen and collagen IV appear to be unique to metazoans, and we posit that their ability to assemble into superstructures may have contributed to the origin of metazoan multicellularity.
