## Supplementary Data File 2 for "Widespread distribution of collagens and collagen-associated domains in eukaryotes"

from	to	holozoa_clade	has_ph	has_cthr	max_cthr_length	max_pavg	multiple_proteomes	proteome_id	protein_count	busco_c	cpd	genrep
Holozoa	Ichthyosporea	Ichthyosporea	NA	NA	NA	NA	NA	NA	NA	NA	NA	NA
Holozoa	Corallochytrea	Corallochytrea	NA	NA	NA	NA	NA	NA	NA	NA	NA	NA
Holozoa	Filozoa	Roots	NA	NA	NA	NA	NA	NA	NA	NA	NA	NA
Ichthyosporea	Sphaeroforma arctica	Ichthyosporea	TRUE	TRUE	72	27	NA	NA	NA	NA	NA	NA
Ichthyosporea	Creolimax fragrantissima	Ichthyosporea	TRUE	FALSE	0	0	NA	NA	NA	NA	NA	NA
Corallochytrea	Syssomonas multiformis	Corallochytrea	TRUE	FALSE	0	0	NA	NA	NA	NA	NA	NA
Filozoa	Filasterea	Filasterea	NA	NA	NA	NA	NA	NA	NA	NA	NA	NA
Filozoa	Choanozoa	Roots	NA	NA	NA	NA	NA	NA	NA	NA	NA	NA
Filasterea	A	Filasterea	NA	NA	NA	NA	NA	NA	NA	NA	NA	NA
Filasterea	Capsaspora owczarzaki	Filasterea	TRUE	FALSE	0	0	NA	NA	NA	NA	NA	NA
Choanozoa	Choanoflagellata	Choanoflagellata	NA	NA	NA	NA	NA	NA	NA	NA	NA	NA
Choanozoa	Metazoa	Metazoa	NA	NA	NA	NA	NA	NA	NA	NA	NA	NA
A	Ministeria vibrans	Filasterea	TRUE	TRUE	273	10	NA	NA	NA	NA	NA	NA
A	Pigoraptor	Filasterea	NA	NA	NA	NA	NA	NA	NA	NA	NA	NA
Choanoflagellata	Craspedida	Choanoflagellata	NA	NA	NA	NA	NA	NA	NA	NA	NA	NA
Choanoflagellata	Acanthoecida	Choanoflagellata	NA	NA	NA	NA	NA	NA	NA	NA	NA	NA
Metazoa	Eumetazoa	Metazoa	NA	NA	NA	NA	NA	NA	NA	NA	NA	NA
Metazoa	Porifera	Metazoa	NA	NA	NA	NA	NA	NA	NA	NA	NA	NA
Pigoraptor	Pigoraptor vietnamica	Filasterea	TRUE	TRUE	102	27	NA	NA	NA	NA	NA	NA
Pigoraptor	Pigoraptor chileana	Filasterea	TRUE	TRUE	87	24	NA	NA	NA	NA	NA	NA
Craspedida	C	Choanoflagellata	NA	NA	NA	NA	NA	NA	NA	NA	NA	NA
Craspedida	Salpingoeca dolichothecata	Choanoflagellata	TRUE	TRUE	399	39	NA	NA	NA	NA	NA	NA
Acanthoecida	Q	Choanoflagellata	NA	NA	NA	NA	NA	NA	NA	NA	NA	NA
Acanthoecida	S	Choanoflagellata	NA	NA	NA	NA	NA	NA	NA	NA	NA	NA
Eumetazoa	Bilateria	Metazoa	NA	NA	NA	NA	NA	NA	NA	NA	NA	NA
Eumetazoa	Cnidaria	Metazoa	NA	NA	NA	NA	NA	NA	NA	NA	NA	NA
Porifera	Demospongiae	Metazoa	NA	NA	NA	NA	NA	NA	NA	NA	NA	NA
C	D	Choanoflagellata	NA	NA	NA	NA	NA	NA	NA	NA	NA	NA
C	K	Choanoflagellata	NA	NA	NA	NA	NA	NA	NA	NA	NA	NA
Q	Savillea parva	Choanoflagellata	TRUE	TRUE	1593	17	NA	NA	NA	NA	NA	NA
Q	R	Choanoflagellata	NA	NA	NA	NA	NA	NA	NA	NA	NA	NA
S	T	Choanoflagellata	NA	NA	NA	NA	NA	NA	NA	NA	NA	NA
S	Stephanoeca diplocostata	Choanoflagellata	TRUE	TRUE	1890	16	NA	NA	NA	NA	NA	NA
Bilateria	Protostomia	Metazoa	NA	NA	NA	NA	NA	NA	NA	NA	NA	NA
Bilateria	Deuterostomia	Metazoa	NA	NA	NA	NA	NA	NA	NA	NA	NA	NA
Cnidaria	Anthozoa	Metazoa	NA	NA	NA	NA	NA	NA	NA	NA	NA	NA
Demospongiae	Heteroscleromorpha	Metazoa	NA	NA	NA	NA	NA	NA	NA	NA	NA	NA
D	E	Choanoflagellata	NA	NA	NA	NA	NA	NA	NA	NA	NA	NA
D	I	Choanoflagellata	NA	NA	NA	NA	NA	NA	NA	NA	NA	NA
K	L	Choanoflagellata	NA	NA	NA	NA	NA	NA	NA	NA	NA	NA
K	Codosiga hollandica	Choanoflagellata	TRUE	TRUE	1344	19	NA	NA	NA	NA	NA	NA
R	Acanthoeca spectabilis	Choanoflagellata	TRUE	TRUE	225	20	NA	NA	NA	NA	NA	NA
R	Helgoeca nana	Choanoflagellata	TRUE	TRUE	1920	35	NA	NA	NA	NA	NA	NA
T	Didymoeca costata	Choanoflagellata	TRUE	TRUE	96	17	NA	NA	NA	NA	NA	NA
T	Diaphanoeca grandis	Choanoflagellata	TRUE	TRUE	1914	11	NA	NA	NA	NA	NA	NA
Protostomia	Ecdysozoa	Metazoa	NA	NA	NA	NA	NA	NA	NA	NA	NA	NA
Protostomia	Spiralia	Metazoa	NA	NA	NA	NA	NA	NA	NA	NA	NA	NA
Deuterostomia	Chordata	Metazoa	NA	NA	NA	NA	NA	NA	NA	NA	NA	NA
Deuterostomia	Echinodermata	Metazoa	NA	NA	NA	NA	NA	NA	NA	NA	NA	NA
Anthozoa	Hexacorallia	Metazoa	NA	NA	NA	NA	NA	NA	NA	NA	NA	NA
Heteroscleromorpha	Haplosclerida	Metazoa	NA	NA	NA	NA	NA	NA	NA	NA	NA	NA
E	Hartaetosiga	Choanoflagellata	NA	NA	NA	NA	NA	NA	NA	NA	NA	NA
E	G	Choanoflagellata	NA	NA	NA	NA	NA	NA	NA	NA	NA	NA
I	Monosiga brevicollis	Choanoflagellata	TRUE	TRUE	1941	17	NA	NA	NA	NA	NA	NA
I	Choanoeca	Choanoflagellata	NA	NA	NA	NA	NA	NA	NA	NA	NA	NA
L	M	Choanoflagellata	NA	NA	NA	NA	NA	NA	NA	NA	NA	NA
L	N	Choanoflagellata	NA	NA	NA	NA	NA	NA	NA	NA	NA	NA
Ecdysozoa	Arthropoda	Metazoa	NA	NA	NA	NA	NA	NA	NA	NA	NA	NA
Spiralia	Lophotrochozoa	Metazoa	NA	NA	NA	NA	NA	NA	NA	NA	NA	NA
Chordata	Cephalochordata	Metazoa	NA	NA	NA	NA	NA	NA	NA	NA	NA	NA
Echinodermata	Eleutherozoa	Metazoa	NA	NA	NA	NA	NA	NA	NA	NA	NA	NA
Hexacorallia	Actiniaria	Metazoa	NA	NA	NA	NA	NA	NA	NA	NA	NA	NA
Haplosclerida	Niphatidae	Metazoa	NA	NA	NA	NA	NA	NA	NA	NA	NA	NA
Hartaetosiga	Hartaetosiga balthica	Choanoflagellata	TRUE	TRUE	1503	15	NA	NA	NA	NA	NA	NA
Hartaetosiga	Hartaetosiga gracilis	Choanoflagellata	TRUE	TRUE	972	17	NA	NA	NA	NA	NA	NA
G	H	Choanoflagellata	NA	NA	NA	NA	NA	NA	NA	NA	NA	NA
G	Salpingoeca infusionum	Choanoflagellata	TRUE	TRUE	1059	19	NA	NA	NA	NA	NA	NA
Choanoeca	Choanoeca flexa	Choanoflagellata	TRUE	TRUE	633	43	NA	NA	NA	NA	NA	NA
Choanoeca	Choanoeca perplexa	Choanoflagellata	TRUE	TRUE	957	40	NA	NA	NA	NA	NA	NA
M	Salpingoeca kvevrii	Choanoflagellata	TRUE	TRUE	171	37	NA	NA	NA	NA	NA	NA
M	Salpingoeca urceolata	Choanoflagellata	TRUE	TRUE	345	41	NA	NA	NA	NA	NA	NA
N	O	Choanoflagellata	NA	NA	NA	NA	NA	NA	NA	NA	NA	NA
N	P	Choanoflagellata	NA	NA	NA	NA	NA	NA	NA	NA	NA	NA
Arthropoda	Mandibulata	Metazoa	NA	NA	NA	NA	NA	NA	NA	NA	NA	NA
Lophotrochozoa	Annelida	Metazoa	NA	NA	NA	NA	NA	NA	NA	NA	NA	NA
Lophotrochozoa	Mollusca	Metazoa	NA	NA	NA	NA	NA	NA	NA	NA	NA	NA
Cephalochordata	Leptocardii	Metazoa	NA	NA	NA	NA	NA	NA	NA	NA	NA	NA
Eleutherozoa	Echinozoa	Metazoa	NA	NA	NA	NA	NA	NA	NA	NA	NA	NA
Actiniaria	Edwardsiidae	Metazoa	NA	NA	NA	NA	NA	NA	NA	NA	NA	NA
Niphatidae	Amphimedon	Metazoa	NA	NA	NA	NA	NA	NA	NA	NA	NA	NA
H	Salpingoeca rosetta	Choanoflagellata	TRUE	TRUE	1947	24	NA	NA	NA	NA	NA	NA
H	Microstomoeca roanoka	Choanoflagellata	TRUE	TRUE	1956	34	NA	NA	NA	NA	NA	NA
O	Salpingoeca macrocollata	Choanoflagellata	TRUE	TRUE	690	35	NA	NA	NA	NA	NA	NA
O	Salpingoeca punica	Choanoflagellata	TRUE	TRUE	903	12	NA	NA	NA	NA	NA	NA
P	Salpingoeca helianthica	Choanoflagellata	TRUE	TRUE	1308	29	NA	NA	NA	NA	NA	NA
P	Mylnosiga fluctuans	Choanoflagellata	TRUE	TRUE	141	29	NA	NA	NA	NA	NA	NA
Mandibulata	Pancrustacea	Metazoa	NA	NA	NA	NA	NA	NA	NA	NA	NA	NA
Annelida	Polychaeta	Metazoa	NA	NA	NA	NA	NA	NA	NA	NA	NA	NA
Mollusca	Gastropoda	Metazoa	NA	NA	NA	NA	NA	NA	NA	NA	NA	NA
Leptocardii	Amphioxiformes	Metazoa	NA	NA	NA	NA	NA	NA	NA	NA	NA	NA
Echinozoa	Echinoidea	Metazoa	NA	NA	NA	NA	NA	NA	NA	NA	NA	NA
Edwardsiidae	Nematostella	Metazoa	NA	NA	NA	NA	NA	NA	NA	NA	NA	NA
Amphimedon	Amphimedon queenslandica (Sponge) (OX=400682)	Metazoa	TRUE	TRUE	2664	63	FALSE	UP000007879	43437	89.8	NA	full
Pancrustacea	Crustacea	Metazoa	NA	NA	NA	NA	NA	NA	NA	NA	NA	NA
Polychaeta	Sedentaria	Metazoa	NA	NA	NA	NA	NA	NA	NA	NA	NA	NA
Gastropoda	Patellogastropoda	Metazoa	NA	NA	NA	NA	NA	NA	NA	NA	NA	NA
Amphioxiformes	Branchiostomidae	Metazoa	NA	NA	NA	NA	NA	NA	NA	NA	NA	NA
Echinoidea	Euechinoidea	Metazoa	NA	NA	NA	NA	NA	NA	NA	NA	NA	NA
Nematostella	Nematostella vectensis (Starlet sea anemone) (Strain: CH2 X CH6) (OX=45351)	Metazoa	TRUE	TRUE	1419	65	FALSE	UP000001593	24435	89.7	NA	full
Crustacea	Branchiopoda	Metazoa	NA	NA	NA	NA	NA	NA	NA	NA	NA	NA
Sedentaria	Scolecida	Metazoa	NA	NA	NA	NA	NA	NA	NA	NA	NA	NA
Patellogastropoda	Lottioidea	Metazoa	NA	NA	NA	NA	NA	NA	NA	NA	NA	NA
Branchiostomidae	Branchiostoma	Metazoa	NA	NA	NA	NA	NA	NA	NA	NA	NA	NA
Euechinoidea	Echinacea	Metazoa	NA	NA	NA	NA	NA	NA	NA	NA	NA	NA
Branchiopoda	Diplostraca	Metazoa	NA	NA	NA	NA	NA	NA	NA	NA	NA	NA
Scolecida	Capitellidae	Metazoa	NA	NA	NA	NA	NA	NA	NA	NA	NA	NA
Lottioidea	Lottiidae	Metazoa	NA	NA	NA	NA	NA	NA	NA	NA	NA	NA
Branchiostoma	Branchiostoma floridae (Florida lancelet) (Amphioxus) (Strain: S238N-H82) (OX=7739)	Metazoa	TRUE	TRUE	1419	50	FALSE	UP000001554	28544	91.5	NA	full
Echinacea	Camarodonta	Metazoa	NA	NA	NA	NA	NA	NA	NA	NA	NA	NA
Diplostraca	Cladocera	Metazoa	NA	NA	NA	NA	NA	NA	NA	NA	NA	NA
Capitellidae	Capitella	Metazoa	NA	NA	NA	NA	NA	NA	NA	NA	NA	NA
Lottiidae	Lottia	Metazoa	NA	NA	NA	NA	NA	NA	NA	NA	NA	NA
Camarodonta	Echinidea	Metazoa	NA	NA	NA	NA	NA	NA	NA	NA	NA	NA
Cladocera	Anomopoda	Metazoa	NA	NA	NA	NA	NA	NA	NA	NA	NA	NA
Capitella	Capitella teleta (Polychaete worm) (Strain: I ESC-2004) (OX=283909)	Metazoa	TRUE	TRUE	1320	38	FALSE	UP000014760	31134	92.9	NA	full
Lottia	Lottia gigantea (Giant owl limpet) (OX=225164)	Metazoa	TRUE	TRUE	975	36	FALSE	UP000030746	23675	88.3	NA	full
Echinidea	Strongylocentrotidae	Metazoa	NA	NA	NA	NA	NA	NA	NA	NA	NA	NA
Anomopoda	Daphniidae	Metazoa	NA	NA	NA	NA	NA	NA	NA	NA	NA	NA
Strongylocentrotidae	Strongylocentrotus	Metazoa	NA	NA	NA	NA	NA	NA	NA	NA	NA	NA
Daphniidae	Daphnia	Metazoa	NA	NA	NA	NA	NA	NA	NA	NA	NA	NA
Strongylocentrotus	Strongylocentrotus purpuratus (Purple sea urchin) (OX=7668)	Metazoa	TRUE	TRUE	1380	31	FALSE	UP000007110	34417	99.4	NA	full
Daphnia	Daphnia pulex (Water flea) (OX=6669)	Metazoa	TRUE	TRUE	1053	56	FALSE	UP000000305	30137	94.7	NA	full
